# Genomic and phenotypic consequences of long-term isolation and small population size in Yakushima macaques

**DOI:** 10.64898/2026.10.02.752851

**Authors:** Tsuyoshi Ito, Takashi Hayakawa, Yosuke Kurihara, Goro Hanya, Akihisa Kaneko, Takayoshi Natsume, Seitaro Aisu, Takaaki Honda, Hikaru Wakamori, Shuji Yachimori, Tomoko Anezaki, Toshinori Omi, Shin-ichi Hayama, Yoshi Kawamoto

**Affiliations:** The Kyoto University Museum, Kyoto University, Yoshida Honmachi, Sakyo-ku, Kyoto, Japan; Primate Research Institute, Kyoto University, Kanrin 41-2, Inuyama, Japan; Center for Primate Field Studies, Graduate School of Science, Kyoto University, Sakyo-ku, Kyoto, Japan; Faculty of Environmental Earth Science, Hokkaido University, N10W5, Kita-ku, Sapporo, Japan; Center for Education and Research in Field Sciences, Faculty of Agriculture, Shizuoka University, Nishi-Fujidaira 1623-1, Tenryu-ku, Hamamatsu, Japan; Institute for the Evolutionary Origins of Human Behavior, Kyoto University, Kanrin 41-2, Inuyama, Japan; Faculty of Letters, Research and Development Initiative, Chuo University, 742-1 Higashinakano, Hachioji-shi, Tokyo, Japan; Yokogurayama Natural Forest Museum, Ochihei 737-12, Ochi, Kochi, Japan; Gunma Museum of Natural History, Kamikuroiwa 1674-1, Tomioka, Japan; Faculty of Veterinary Science, Nippon Veterinary and Life Science University, Kyonan-cho 1-7-1, Musashino, Japan; Takagoyama Monkey Observation Club, Horinouchi 2-12-1, Kasugai, Japan

**Keywords:** fluctuating asymmetry, genetic drift, genetic load, inbreeding, island biology, *Macaca*, Yakushima

## Abstract

The relative roles of genetic drift, inbreeding, and natural selection in island evolution have been fundamental themes in evolutionary biology for nearly a century. However, empirical studies have yet to reach a consensus, and research integrating both genotypes and phenotypes in primates remains limited. The present study aims to estimate the demographic history of an island primate population, the Yakushima macaque (*Macaca fuscata yakui*), and evaluate the genomic and morphological consequences of its isolation. To this end, we conducted population genetic analyses based on whole-genome sequencing and geometric morphometric analyses of cranial shape. Our results indicate that *M. f. yakui* has been isolated with an effective population size of several thousand individuals for over 100,000 years. Although we detected signatures of purifying selection, deleterious alleles have not been sufficiently purged. The degree of fluctuating asymmetry in males was slightly, yet significantly, higher in *M. f. yakui* than in mainland populations, whereas this trend was not observed in females. Marginal evidence of directional selection was found for cranial size, but not for shape. Overall, our findings suggest that due to long-term isolation, genetic drift and inbreeding have exerted a substantial influence on shaping genotypic and phenotypic variation in this island population.
