## Supplementary Tables for "Genomic and phenotypic consequences of long-term isolation and small population size in Yakushima macaques"

### Sheet: Table S1
Table S1. Samples used for the genomic analyses.
Sample ID	BioProject	BioSample	Run	Sex	Species	Subspecies	Population	EHUB Sample ID	EHUB Individual ID	EHUB Father ID	EHUB Mother ID	Mean Depth	Excluded via QC	Excluded via KING cutoff	Source
	PRJDB9555	SAMD00215312	DRR219373	male	cyclopis							38.42			Osada et al. (2021)
	PRJNA976321	SAMN35365095	SRR24738437	female	fascicularis		Indonesia					23.68			Bailey et al. (2023)
	PRJNA976321	SAMN35365092	SRR24738440	male	fascicularis		Indonesia					20.25			Bailey et al. (2023)
	PRJDB15581	SAMD00589961	DRR461558	female	fuscata	fuscata	Hagachizaki		164			54.11			Higashino et al. (2025)
	PRJDB15581	SAMD00589964	DRR461561	female	fuscata	fuscata	Hagachizaki		175			41.31			Higashino et al. (2025)
	PRJDB15581	SAMD00589993	DRR461590	female	fuscata	fuscata	Jigokudani		359			34.82			Higashino et al. (2025)
	PRJDB15581	SAMD00589998	DRR461595	male	fuscata	fuscata	Jigokudani		366			34.88			Higashino et al. (2025)
	PRJDB15581	SAMD00590002	DRR461599	male	fuscata	fuscata	Jigokudani		502	366	359	38.8		x	Higashino et al. (2025)
KJ-10	PRJDB38086	SAMD01707826	DRR803357	female	fuscata	fuscata	Kojima					42.06			This study
KJ-43	PRJDB38086	SAMD01707827	DRR803358	female	fuscata	fuscata	Kojima					37.27			This study
	PRJDB15581	SAMD00589985	DRR461582	female	fuscata	fuscata	Minoh		323			38.16			Higashino et al. (2025)
	PRJDB15581	SAMD00589947	DRR461544	male	fuscata	fuscata	Minoh		100			42.31			Higashino et al. (2025)
	PRJDB15581	SAMD00590003	DRR461600	male	fuscata	fuscata	Minoh		717	100	323	44.91		x	Higashino et al. (2025)
H18-50	PRJDB38086	SAMD01707828	DRR803359	female	fuscata	fuscata	Nakatosa					47.64			This study
H20_113	PRJDB38086	SAMD01707829	DRR803360	male	fuscata	fuscata	Nakatosa					60.64			This study
	PRJDB15581	SAMD00589957	DRR461554	female	fuscata	fuscata	Okazaki		136	1997	2007	40.65		x	Higashino et al. (2025)
	PRJDB15581	SAMD00590007	DRR461604	female	fuscata	fuscata	Okazaki		2007			33.61		x	Higashino et al. (2025)
	PRJDB15581	SAMD00590005	DRR461602	male	fuscata	fuscata	Okazaki		1997			32.13			Higashino et al. (2025)
SM32	PRJDB38086	SAMD01707830	DRR803361	female	fuscata	fuscata	Shimokita					39.27			This study
SM43	PRJDB38086	SAMD01707831	DRR803362	male	fuscata	fuscata	Shimokita					37.68			This study
4892	PRJDB38086	SAMD01707832	DRR803363	female	fuscata	fuscata	Takasakiyama	4892	13326			41.47	x		This study
4894	PRJDB38086	SAMD01707833	DRR803364	male	fuscata	fuscata	Takasakiyama	4894	13328			45.47			This study
	PRJDB15581	SAMD00589974	DRR461571	female	fuscata	fuscata	Tsubaki		202			34.58			Higashino et al. (2025)
	PRJDB15581	SAMD00589973	DRR461570	male	fuscata	fuscata	Tsubaki		197			37.87			Higashino et al. (2025)
	PRJDB15581	SAMD00590004	DRR461601	male	fuscata	fuscata	Tsubaki		722	197	202	32.98		x	Higashino et al. (2025)
YG-4	PRJDB38086	SAMD01707834	DRR803365	female	fuscata	fuscata	Yamagata	5301	13348			41.88			This study
YG-5	PRJDB38086	SAMD01707835	DRR803366	male	fuscata	fuscata	Yamagata	5302	13349			41.47			This study
Mfy-1823	PRJDB38086	SAMD01707836	DRR803367	female	fuscata	yakui	Yakushima		1823			46.99			This study
Mfy-952	PRJDB38086	SAMD01707837	DRR803368	female	fuscata	yakui	Yakushima		952			47			This study
Yaku_3	PRJDB38086	SAMD01707838	DRR803369	female	fuscata	yakui	Yakushima	5851	11081			42.61			This study
Yaku-1	PRJDB38086	SAMD01707839	DRR803370	female	fuscata	yakui	Yakushima	5849	11079			38.39			This study
Yaku-2	PRJDB38086	SAMD01707840	DRR803371	female	fuscata	yakui	Yakushima	5850	11080			45.06			This study
Yaku-4	PRJDB38086	SAMD01707841	DRR803372	male	fuscata	yakui	Yakushima	5852	11082			45.2			This study
Yaku-5	PRJDB38086	SAMD01707842	DRR803373	male	fuscata	yakui	Yakushima	5853	11083			50.41			This study
	PRJNA251548	SAMN03264653	SRR1944102	female	mulatta		China					34.5			Xue et al. (2016)
	PRJNA251548	SAMN03264730	SRR1952123	female	mulatta		China					35.02			Xue et al. (2016)
	PRJNA382404	SAMN40420190	SRR28315641	female	mulatta		India					27.9			Ray et al. (2025)
	PRJNA382404	SAMN40420182	SRR28315650	male	mulatta		India					21.47			Ray et al. (2025)
	PRJNA345528	SAMN05883721	SRR5019558	male	mulatta	brevicaudus	Hainan		C_rhe_22			26.49			Liu et al. (2018)
	PRJNA345528	SAMN05883704	SRR5019367	female	mulatta	lasiotis	Sichuan		C_rhe_58			26.9			Liu et al. (2018)
	PRJNA345528	SAMN05883701	SRR5019559	male	mulatta	littoralis	Hubei		C_rhe_21			29.9			Liu et al. (2018)
	PRJNA345528	SAMN05883696	SRR5019557	female	mulatta	mulatta	Yunnan		C_rhe_72			27.27			Liu et al. (2018)
	PRJNA345528	SAMN05883679	SRR4454026	male	mulatta	tcheliensis	Henan		C_rhe_1			10.74	x		Liu et al. (2018)
EHUB = Institute for the Evolutionary Origins of Human Behavior, Kyoto University

### Sheet: Table S2
Table S2. Cranial specimens used for morphological analyses.
Acronym	Catalogue No	Institute	Subspecies	Sex	Prefecture	Population	Extra teeth	Tooth agenesis	Rotated teeth	Bone swelling	Bone depression	Bone deformity likely due to trauma	Broken	Remarks
PRI	10044	Center for the Evolutionary Origins of Human Behavior, Kyoto University	fuscata	female	Aomori	Shimokita
PRI	10110	Center for the Evolutionary Origins of Human Behavior, Kyoto University	fuscata	female	Aomori	Shimokita
PRI	10126	Center for the Evolutionary Origins of Human Behavior, Kyoto University	fuscata	female	Aomori	Shimokita
PRI	10228	Center for the Evolutionary Origins of Human Behavior, Kyoto University	fuscata	female	Aomori	Shimokita
PRI	10635	Center for the Evolutionary Origins of Human Behavior, Kyoto University	fuscata	female	Aomori	Shimokita
PRI	10651	Center for the Evolutionary Origins of Human Behavior, Kyoto University	fuscata	female	Aomori	Shimokita
PRI	10652	Center for the Evolutionary Origins of Human Behavior, Kyoto University	fuscata	female	Aomori	Shimokita
PRI	10653	Center for the Evolutionary Origins of Human Behavior, Kyoto University	fuscata	female	Aomori	Shimokita
PRI	10658	Center for the Evolutionary Origins of Human Behavior, Kyoto University	fuscata	female	Aomori	Shimokita
PRI	10673	Center for the Evolutionary Origins of Human Behavior, Kyoto University	fuscata	female	Aomori	Shimokita
PRI	10674	Center for the Evolutionary Origins of Human Behavior, Kyoto University	fuscata	female	Aomori	Shimokita
PRI	10675	Center for the Evolutionary Origins of Human Behavior, Kyoto University	fuscata	female	Aomori	Shimokita
PRI	10682	Center for the Evolutionary Origins of Human Behavior, Kyoto University	fuscata	female	Aomori	Shimokita
PRI	10684	Center for the Evolutionary Origins of Human Behavior, Kyoto University	fuscata	female	Aomori	Shimokita
PRI	10691	Center for the Evolutionary Origins of Human Behavior, Kyoto University	fuscata	female	Aomori	Shimokita
PRI	10693	Center for the Evolutionary Origins of Human Behavior, Kyoto University	fuscata	female	Aomori	Shimokita
PRI	10695	Center for the Evolutionary Origins of Human Behavior, Kyoto University	fuscata	female	Aomori	Shimokita
PRI	10710	Center for the Evolutionary Origins of Human Behavior, Kyoto University	fuscata	female	Aomori	Shimokita
PRI	10712	Center for the Evolutionary Origins of Human Behavior, Kyoto University	fuscata	female	Aomori	Shimokita
PRI	10723	Center for the Evolutionary Origins of Human Behavior, Kyoto University	fuscata	female	Aomori	Shimokita
PRI	10724	Center for the Evolutionary Origins of Human Behavior, Kyoto University	fuscata	female	Aomori	Shimokita
PRI	10726	Center for the Evolutionary Origins of Human Behavior, Kyoto University	fuscata	female	Aomori	Shimokita
PRI	10727	Center for the Evolutionary Origins of Human Behavior, Kyoto University	fuscata	female	Aomori	Shimokita
PRI	10742	Center for the Evolutionary Origins of Human Behavior, Kyoto University	fuscata	female	Aomori	Shimokita
PRI	10744	Center for the Evolutionary Origins of Human Behavior, Kyoto University	fuscata	female	Aomori	Shimokita
PRI	10751	Center for the Evolutionary Origins of Human Behavior, Kyoto University	fuscata	female	Aomori	Shimokita							Right zygomatic arch
PRI	9824	Center for the Evolutionary Origins of Human Behavior, Kyoto University	fuscata	female	Aomori	Shimokita							Neurocranium opened
PRI	9825	Center for the Evolutionary Origins of Human Behavior, Kyoto University	fuscata	female	Aomori	Shimokita
PRI	9850	Center for the Evolutionary Origins of Human Behavior, Kyoto University	fuscata	female	Aomori	Shimokita
PRI	10045	Center for the Evolutionary Origins of Human Behavior, Kyoto University	fuscata	male	Aomori	Shimokita
PRI	10076	Center for the Evolutionary Origins of Human Behavior, Kyoto University	fuscata	male	Aomori	Shimokita
PRI	10095	Center for the Evolutionary Origins of Human Behavior, Kyoto University	fuscata	male	Aomori	Shimokita
PRI	10676	Center for the Evolutionary Origins of Human Behavior, Kyoto University	fuscata	male	Aomori	Shimokita
PRI	10678	Center for the Evolutionary Origins of Human Behavior, Kyoto University	fuscata	male	Aomori	Shimokita
PRI	10680	Center for the Evolutionary Origins of Human Behavior, Kyoto University	fuscata	male	Aomori	Shimokita							Right zygomatic arch
PRI	10690	Center for the Evolutionary Origins of Human Behavior, Kyoto University	fuscata	male	Aomori	Shimokita						Left zygomatic arch
PRI	10700	Center for the Evolutionary Origins of Human Behavior, Kyoto University	fuscata	male	Aomori	Shimokita
PRI	10702	Center for the Evolutionary Origins of Human Behavior, Kyoto University	fuscata	male	Aomori	Shimokita
PRI	10703	Center for the Evolutionary Origins of Human Behavior, Kyoto University	fuscata	male	Aomori	Shimokita
PRI	10704	Center for the Evolutionary Origins of Human Behavior, Kyoto University	fuscata	male	Aomori	Shimokita
PRI	10705	Center for the Evolutionary Origins of Human Behavior, Kyoto University	fuscata	male	Aomori	Shimokita
PRI	10711	Center for the Evolutionary Origins of Human Behavior, Kyoto University	fuscata	male	Aomori	Shimokita
PRI	10713	Center for the Evolutionary Origins of Human Behavior, Kyoto University	fuscata	male	Aomori	Shimokita
PRI	10716	Center for the Evolutionary Origins of Human Behavior, Kyoto University	fuscata	male	Aomori	Shimokita
PRI	10722	Center for the Evolutionary Origins of Human Behavior, Kyoto University	fuscata	male	Aomori	Shimokita
PRI	10729	Center for the Evolutionary Origins of Human Behavior, Kyoto University	fuscata	male	Aomori	Shimokita
PRI	10731	Center for the Evolutionary Origins of Human Behavior, Kyoto University	fuscata	male	Aomori	Shimokita
PRI	10732	Center for the Evolutionary Origins of Human Behavior, Kyoto University	fuscata	male	Aomori	Shimokita
PRI	10734	Center for the Evolutionary Origins of Human Behavior, Kyoto University	fuscata	male	Aomori	Shimokita
PRI	10736	Center for the Evolutionary Origins of Human Behavior, Kyoto University	fuscata	male	Aomori	Shimokita
PRI	10737	Center for the Evolutionary Origins of Human Behavior, Kyoto University	fuscata	male	Aomori	Shimokita
PRI	10739	Center for the Evolutionary Origins of Human Behavior, Kyoto University	fuscata	male	Aomori	Shimokita							Right zygomatic arch
PRI	10740	Center for the Evolutionary Origins of Human Behavior, Kyoto University	fuscata	male	Aomori	Shimokita
PRI	8873	Center for the Evolutionary Origins of Human Behavior, Kyoto University	fuscata	male	Aomori	Shimokita						Left zygomatic arch
PRI	8885	Center for the Evolutionary Origins of Human Behavior, Kyoto University	fuscata	male	Aomori	Shimokita
PRI	9863	Center for the Evolutionary Origins of Human Behavior, Kyoto University	fuscata	male	Aomori	Shimokita							Neurocranium opened
PRI	6242	Center for the Evolutionary Origins of Human Behavior, Kyoto University	fuscata	female	Chiba	Boso
PRI	6494	Center for the Evolutionary Origins of Human Behavior, Kyoto University	fuscata	female	Chiba	Boso
PRI	6497	Center for the Evolutionary Origins of Human Behavior, Kyoto University	fuscata	female	Chiba	Boso
PRI	6498	Center for the Evolutionary Origins of Human Behavior, Kyoto University	fuscata	male	Chiba	Boso
PRI	6503	Center for the Evolutionary Origins of Human Behavior, Kyoto University	fuscata	male	Chiba	Boso								A dicom slice missing?
PRI	6504	Center for the Evolutionary Origins of Human Behavior, Kyoto University	fuscata	male	Chiba	Boso
PRI	4360	Center for the Evolutionary Origins of Human Behavior, Kyoto University	fuscata	female	Fukui	Ryonan
PRI	4370	Center for the Evolutionary Origins of Human Behavior, Kyoto University	fuscata	female	Fukui	Ryonan
PRI	4374	Center for the Evolutionary Origins of Human Behavior, Kyoto University	fuscata	female	Fukui	Ryonan
PRI	5194	Center for the Evolutionary Origins of Human Behavior, Kyoto University	fuscata	female	Fukui	Ryonan
PRI	5731	Center for the Evolutionary Origins of Human Behavior, Kyoto University	fuscata	female	Fukui	Ryonan
PRI	5736	Center for the Evolutionary Origins of Human Behavior, Kyoto University	fuscata	female	Fukui	Ryonan
PRI	4076	Center for the Evolutionary Origins of Human Behavior, Kyoto University	fuscata	male	Fukui	Ryonan
PRI	4113	Center for the Evolutionary Origins of Human Behavior, Kyoto University	fuscata	male	Fukui	Ryonan
PRI	4335	Center for the Evolutionary Origins of Human Behavior, Kyoto University	fuscata	male	Fukui	Ryonan
PRI	4338	Center for the Evolutionary Origins of Human Behavior, Kyoto University	fuscata	male	Fukui	Ryonan
PRI	4341	Center for the Evolutionary Origins of Human Behavior, Kyoto University	fuscata	male	Fukui	Ryonan
PRI	5184	Center for the Evolutionary Origins of Human Behavior, Kyoto University	fuscata	male	Fukui	Ryonan
PRI	5737	Center for the Evolutionary Origins of Human Behavior, Kyoto University	fuscata	male	Fukui	Ryonan					Upper right part of frontal bone
GMNH	VM14-621	Gunma Museum of Natural History	fuscata	female	Gunma	Tone
GMNH	VM10-348	Gunma Museum of Natural History	fuscata	female	Gunma	Tone
GMNH	VM12-450	Gunma Museum of Natural History	fuscata	female	Gunma	Tone
GMNH	VM13-388	Gunma Museum of Natural History	fuscata	female	Gunma	Tone					Upper right part of frontal bone
GMNH	VM13-392	Gunma Museum of Natural History	fuscata	female	Gunma	Tone
GMNH	VM14-160	Gunma Museum of Natural History	fuscata	female	Gunma	Tone
GMNH	VM14-325	Gunma Museum of Natural History	fuscata	female	Gunma	Tone
GMNH	VM14-535	Gunma Museum of Natural History	fuscata	female	Gunma	Tone
GMNH	VM14-559	Gunma Museum of Natural History	fuscata	female	Gunma	Tone
GMNH	VM14-565	Gunma Museum of Natural History	fuscata	female	Gunma	Tone
GMNH	VM14-567	Gunma Museum of Natural History	fuscata	female	Gunma	Tone
GMNH	VM14-609	Gunma Museum of Natural History	fuscata	female	Gunma	Tone
GMNH	VM14-614	Gunma Museum of Natural History	fuscata	female	Gunma	Tone
GMNH	VM14-616	Gunma Museum of Natural History	fuscata	female	Gunma	Tone
GMNH	VM14-620	Gunma Museum of Natural History	fuscata	female	Gunma	Tone
GMNH	VM14-688	Gunma Museum of Natural History	fuscata	female	Gunma	Tone
GMNH	VM14-696	Gunma Museum of Natural History	fuscata	female	Gunma	Tone
GMNH	VM14-700	Gunma Museum of Natural History	fuscata	female	Gunma	Tone		Right second incisor
GMNH	VM14-727	Gunma Museum of Natural History	fuscata	female	Gunma	Tone
GMNH	VM14-737	Gunma Museum of Natural History	fuscata	female	Gunma	Tone
GMNH	VM14-742	Gunma Museum of Natural History	fuscata	female	Gunma	Tone
GMNH	VM14-765	Gunma Museum of Natural History	fuscata	female	Gunma	Tone
GMNH	VM14-777	Gunma Museum of Natural History	fuscata	female	Gunma	Tone					Upper right part of frontal bone	Right zygomatic arch
GMNH	VM14-806	Gunma Museum of Natural History	fuscata	female	Gunma	Tone
GMNH	VM15-5	Gunma Museum of Natural History	fuscata	female	Gunma	Tone
GMNH	VM14-597	Gunma Museum of Natural History	fuscata	male	Gunma	Tone
GMNH	VM14-611	Gunma Museum of Natural History	fuscata	male	Gunma	Tone
GMNH	VM09-457	Gunma Museum of Natural History	fuscata	male	Gunma	Tone
GMNH	VM10-427	Gunma Museum of Natural History	fuscata	female	Gunma	Tone
GMNH	VM11-16	Gunma Museum of Natural History	fuscata	male	Gunma	Tone
GMNH	VM12-388	Gunma Museum of Natural History	fuscata	male	Gunma	Tone
GMNH	VM13-350	Gunma Museum of Natural History	fuscata	male	Gunma	Tone
GMNH	VM14-159	Gunma Museum of Natural History	fuscata	female	Gunma	Tone
GMNH	VM14-265	Gunma Museum of Natural History	fuscata	male	Gunma	Tone
GMNH	VM14-266	Gunma Museum of Natural History	fuscata	male	Gunma	Tone
GMNH	VM14-269	Gunma Museum of Natural History	fuscata	male	Gunma	Tone
GMNH	VM14-493	Gunma Museum of Natural History	fuscata	male	Gunma	Tone
GMNH	VM14-500	Gunma Museum of Natural History	fuscata	male	Gunma	Tone		Right first incisor
GMNH	VM14-502	Gunma Museum of Natural History	fuscata	male	Gunma	Tone
GMNH	VM14-563	Gunma Museum of Natural History	fuscata	male	Gunma	Tone		Left first incisor, and right first and second incisors
GMNH	VM14-573	Gunma Museum of Natural History	fuscata	male	Gunma	Tone
GMNH	VM14-610	Gunma Museum of Natural History	fuscata	male	Gunma	Tone
GMNH	VM14-619	Gunma Museum of Natural History	fuscata	male	Gunma	Tone
GMNH	VM14-670	Gunma Museum of Natural History	fuscata	male	Gunma	Tone
GMNH	VM14-697	Gunma Museum of Natural History	fuscata	male	Gunma	Tone
GMNH	VM14-715	Gunma Museum of Natural History	fuscata	male	Gunma	Tone
GMNH	VM14-716	Gunma Museum of Natural History	fuscata	male	Gunma	Tone
GMNH	VM14-725	Gunma Museum of Natural History	fuscata	male	Gunma	Tone
GMNH	VM14-728	Gunma Museum of Natural History	fuscata	male	Gunma	Tone
GMNH	VM14-778	Gunma Museum of Natural History	fuscata	male	Gunma	Tone
GMNH	VM09-45	Gunma Museum of Natural History	fuscata	male	Gunma	Yasunaka		Right first incisor				Right zygomatic arch
HNCC	02-20	Hakusan Nature Conservation Center	fuscata	female	Ishikawa	Hakusan
HNCC	03-17	Hakusan Nature Conservation Center	fuscata	female	Ishikawa	Hakusan
HNCC	03-18	Hakusan Nature Conservation Center	fuscata	female	Ishikawa	Hakusan
HNCC	03-22	Hakusan Nature Conservation Center	fuscata	female	Ishikawa	Hakusan
HNCC	04-15	Hakusan Nature Conservation Center	fuscata	female	Ishikawa	Hakusan
HNCC	04-85	Hakusan Nature Conservation Center	fuscata	female	Ishikawa	Hakusan
HNCC	04-89	Hakusan Nature Conservation Center	fuscata	female	Ishikawa	Hakusan
HNCC	05-23	Hakusan Nature Conservation Center	fuscata	female	Ishikawa	Hakusan
HNCC	06-35	Hakusan Nature Conservation Center	fuscata	female	Ishikawa	Hakusan
HNCC	86-3Y	Hakusan Nature Conservation Center	fuscata	female	Ishikawa	Hakusan
HNCC	03-10	Hakusan Nature Conservation Center	fuscata	male	Ishikawa	Hakusan
HNCC	04-14	Hakusan Nature Conservation Center	fuscata	male	Ishikawa	Hakusan
HNCC	04-60	Hakusan Nature Conservation Center	fuscata	male	Ishikawa	Hakusan
HNCC	05-17	Hakusan Nature Conservation Center	fuscata	male	Ishikawa	Hakusan
HNCC	05-43	Hakusan Nature Conservation Center	fuscata	male	Ishikawa	Hakusan
HNCC	06-23	Hakusan Nature Conservation Center	fuscata	male	Ishikawa	Hakusan
HNCC	06-40	Hakusan Nature Conservation Center	fuscata	male	Ishikawa	Hakusan
HNCC	06-59	Hakusan Nature Conservation Center	fuscata	male	Ishikawa	Hakusan
HNCC	06-60	Hakusan Nature Conservation Center	fuscata	male	Ishikawa	Hakusan								Metal artifact
PRI	9429	Center for the Evolutionary Origins of Human Behavior, Kyoto University	fuscata	male	Kagoshima	Satsuma
PRI	10377	Center for the Evolutionary Origins of Human Behavior, Kyoto University	yakui	female	Kagoshima	Yakushima
PRI	10767	Center for the Evolutionary Origins of Human Behavior, Kyoto University	yakui	female	Kagoshima	Yakushima
PRI	10771	Center for the Evolutionary Origins of Human Behavior, Kyoto University	yakui	female	Kagoshima	Yakushima
PRI	11285	Center for the Evolutionary Origins of Human Behavior, Kyoto University	yakui	female	Kagoshima	Yakushima
PRI	11665	Center for the Evolutionary Origins of Human Behavior, Kyoto University	yakui	female	Kagoshima	Yakushima
PRI	2595	Center for the Evolutionary Origins of Human Behavior, Kyoto University	yakui	female	Kagoshima	Yakushima
PRI	2596	Center for the Evolutionary Origins of Human Behavior, Kyoto University	yakui	female	Kagoshima	Yakushima							Right zygomatic arch
PRI	2597	Center for the Evolutionary Origins of Human Behavior, Kyoto University	yakui	female	Kagoshima	Yakushima
PRI	2601	Center for the Evolutionary Origins of Human Behavior, Kyoto University	yakui	female	Kagoshima	Yakushima
PRI	3135	Center for the Evolutionary Origins of Human Behavior, Kyoto University	yakui	female	Kagoshima	Yakushima
PRI	3159	Center for the Evolutionary Origins of Human Behavior, Kyoto University	yakui	female	Kagoshima	Yakushima
PRI	3161	Center for the Evolutionary Origins of Human Behavior, Kyoto University	yakui	female	Kagoshima	Yakushima					Upper right part of frontal bone
PRI	3438	Center for the Evolutionary Origins of Human Behavior, Kyoto University	yakui	female	Kagoshima	Yakushima
PRI	3444	Center for the Evolutionary Origins of Human Behavior, Kyoto University	yakui	male	Kagoshima	Yakushima							Left zygomatic arch
PRI	3446	Center for the Evolutionary Origins of Human Behavior, Kyoto University	yakui	female	Kagoshima	Yakushima
PRI	3447	Center for the Evolutionary Origins of Human Behavior, Kyoto University	yakui	female	Kagoshima	Yakushima
PRI	3448	Center for the Evolutionary Origins of Human Behavior, Kyoto University	yakui	female	Kagoshima	Yakushima
PRI	3957	Center for the Evolutionary Origins of Human Behavior, Kyoto University	yakui	female	Kagoshima	Yakushima		Right first incisor
PRI	3958	Center for the Evolutionary Origins of Human Behavior, Kyoto University	yakui	female	Kagoshima	Yakushima		Right second incisor
PRI	6631	Center for the Evolutionary Origins of Human Behavior, Kyoto University	yakui	female	Kagoshima	Yakushima							Left zygomatic arch
PRI	6638	Center for the Evolutionary Origins of Human Behavior, Kyoto University	yakui	female	Kagoshima	Yakushima
PRI	6640	Center for the Evolutionary Origins of Human Behavior, Kyoto University	yakui	female	Kagoshima	Yakushima							Neurocranium opened
PRI	6641	Center for the Evolutionary Origins of Human Behavior, Kyoto University	yakui	female	Kagoshima	Yakushima			Left first incisor				Neurocranium
PRI	6955	Center for the Evolutionary Origins of Human Behavior, Kyoto University	yakui	female	Kagoshima	Yakushima							Right zygomatic arch, frontal, and maxillary bone
PRI	7109	Center for the Evolutionary Origins of Human Behavior, Kyoto University	yakui	female	Kagoshima	Yakushima
PRI	7209	Center for the Evolutionary Origins of Human Behavior, Kyoto University	yakui	female	Kagoshima	Yakushima
PRI	7670	Center for the Evolutionary Origins of Human Behavior, Kyoto University	yakui	female	Kagoshima	Yakushima
PRI	7671	Center for the Evolutionary Origins of Human Behavior, Kyoto University	yakui	female	Kagoshima	Yakushima
PRI	8000	Center for the Evolutionary Origins of Human Behavior, Kyoto University	yakui	female	Kagoshima	Yakushima
PRI	8087	Center for the Evolutionary Origins of Human Behavior, Kyoto University	yakui	female	Kagoshima	Yakushima
PRI	8097	Center for the Evolutionary Origins of Human Behavior, Kyoto University	yakui	female	Kagoshima	Yakushima
PRI	9013	Center for the Evolutionary Origins of Human Behavior, Kyoto University	yakui	female	Kagoshima	Yakushima
PRI	10765	Center for the Evolutionary Origins of Human Behavior, Kyoto University	yakui	male	Kagoshima	Yakushima
PRI	10789	Center for the Evolutionary Origins of Human Behavior, Kyoto University	yakui	male	Kagoshima	Yakushima
PRI	1571	Center for the Evolutionary Origins of Human Behavior, Kyoto University	yakui	male	Kagoshima	Yakushima
PRI	2147	Center for the Evolutionary Origins of Human Behavior, Kyoto University	yakui	male	Kagoshima	Yakushima
PRI	2168	Center for the Evolutionary Origins of Human Behavior, Kyoto University	yakui	male	Kagoshima	Yakushima
PRI	2584	Center for the Evolutionary Origins of Human Behavior, Kyoto University	yakui	male	Kagoshima	Yakushima
PRI	2585	Center for the Evolutionary Origins of Human Behavior, Kyoto University	yakui	male	Kagoshima	Yakushima		Left second incisor and right first and second incisors
PRI	2586	Center for the Evolutionary Origins of Human Behavior, Kyoto University	yakui	male	Kagoshima	Yakushima			Right first incisor
PRI	2587	Center for the Evolutionary Origins of Human Behavior, Kyoto University	yakui	male	Kagoshima	Yakushima
PRI	2588	Center for the Evolutionary Origins of Human Behavior, Kyoto University	yakui	male	Kagoshima	Yakushima						Left zygomatic arch
PRI	2592	Center for the Evolutionary Origins of Human Behavior, Kyoto University	yakui	male	Kagoshima	Yakushima						Left zygomatic arch
PRI	3123	Center for the Evolutionary Origins of Human Behavior, Kyoto University	yakui	male	Kagoshima	Yakushima
PRI	3125	Center for the Evolutionary Origins of Human Behavior, Kyoto University	yakui	male	Kagoshima	Yakushima
PRI	3126	Center for the Evolutionary Origins of Human Behavior, Kyoto University	yakui	male	Kagoshima	Yakushima
PRI	3128	Center for the Evolutionary Origins of Human Behavior, Kyoto University	yakui	male	Kagoshima	Yakushima
PRI	3134	Center for the Evolutionary Origins of Human Behavior, Kyoto University	yakui	male	Kagoshima	Yakushima
PRI	3153	Center for the Evolutionary Origins of Human Behavior, Kyoto University	yakui	male	Kagoshima	Yakushima
PRI	3162	Center for the Evolutionary Origins of Human Behavior, Kyoto University	yakui	male	Kagoshima	Yakushima
PRI	5425	Center for the Evolutionary Origins of Human Behavior, Kyoto University	yakui	male	Kagoshima	Yakushima							Left zygomatic arch
PRI	6627	Center for the Evolutionary Origins of Human Behavior, Kyoto University	yakui	male	Kagoshima	Yakushima
PRI	6628	Center for the Evolutionary Origins of Human Behavior, Kyoto University	yakui	male	Kagoshima	Yakushima						Right zygomatic arch
PRI	6639	Center for the Evolutionary Origins of Human Behavior, Kyoto University	yakui	male	Kagoshima	Yakushima		Left third molar
PRI	7672	Center for the Evolutionary Origins of Human Behavior, Kyoto University	yakui	male	Kagoshima	Yakushima
PRI	7997	Center for the Evolutionary Origins of Human Behavior, Kyoto University	yakui	male	Kagoshima	Yakushima							Left zygomatic arch
PRI	7999	Center for the Evolutionary Origins of Human Behavior, Kyoto University	yakui	male	Kagoshima	Yakushima
PRI	8079	Center for the Evolutionary Origins of Human Behavior, Kyoto University	yakui	male	Kagoshima	Yakushima							Left zygomatic arch
PRI	8083	Center for the Evolutionary Origins of Human Behavior, Kyoto University	yakui	male	Kagoshima	Yakushima
PRI	8084	Center for the Evolutionary Origins of Human Behavior, Kyoto University	yakui	male	Kagoshima	Yakushima		Left canine
PRI	8085	Center for the Evolutionary Origins of Human Behavior, Kyoto University	yakui	male	Kagoshima	Yakushima							Right orbit
PRI	8086	Center for the Evolutionary Origins of Human Behavior, Kyoto University	yakui	male	Kagoshima	Yakushima
PRI	8091	Center for the Evolutionary Origins of Human Behavior, Kyoto University	yakui	male	Kagoshima	Yakushima								Metal artifact
PRI	8099	Center for the Evolutionary Origins of Human Behavior, Kyoto University	yakui	male	Kagoshima	Yakushima							Left zygomatic arch
PRI	8100	Center for the Evolutionary Origins of Human Behavior, Kyoto University	yakui	male	Kagoshima	Yakushima
PRI	8101	Center for the Evolutionary Origins of Human Behavior, Kyoto University	yakui	male	Kagoshima	Yakushima
PRI	9422	Center for the Evolutionary Origins of Human Behavior, Kyoto University	yakui	male	Kagoshima	Yakushima
PRI	9952	Center for the Evolutionary Origins of Human Behavior, Kyoto University	yakui	male	Kagoshima	Yakushima
SNC	H19-079	Shikoku Institute of Natural History	fuscata	female	Kochi	Nakatosa
SNC	H23-057	Shikoku Institute of Natural History	fuscata	female	Kochi	Nakatosa							Neurocranium opened
SNC	H23-096	Shikoku Institute of Natural History	fuscata	female	Kochi	Nakatosa							Neurocranium
SNC	H20-117	Shikoku Institute of Natural History	fuscata	male	Kochi	Nakatosa							Right orbit	Metal artifact
SNC	H23-285	Shikoku Institute of Natural History	fuscata	male	Kochi	Nakatosa							Neurocranium opened
PRI	8895	Center for the Evolutionary Origins of Human Behavior, Kyoto University	fuscata	female	Miyagi	Kinkazan
PRI	8896	Center for the Evolutionary Origins of Human Behavior, Kyoto University	fuscata	female	Miyagi	Kinkazan
PRI	8902	Center for the Evolutionary Origins of Human Behavior, Kyoto University	fuscata	female	Miyagi	Kinkazan
PRI	8903	Center for the Evolutionary Origins of Human Behavior, Kyoto University	fuscata	female	Miyagi	Kinkazan
PRI	8981	Center for the Evolutionary Origins of Human Behavior, Kyoto University	fuscata	female	Miyagi	Kinkazan
PRI	8988	Center for the Evolutionary Origins of Human Behavior, Kyoto University	fuscata	female	Miyagi	Kinkazan							Right zygomatic arch
PRI	8886	Center for the Evolutionary Origins of Human Behavior, Kyoto University	fuscata	male	Miyagi	Kinkazan
PRI	8889	Center for the Evolutionary Origins of Human Behavior, Kyoto University	fuscata	male	Miyagi	Kinkazan
PRI	8892	Center for the Evolutionary Origins of Human Behavior, Kyoto University	fuscata	male	Miyagi	Kinkazan
PRI	8893	Center for the Evolutionary Origins of Human Behavior, Kyoto University	fuscata	male	Miyagi	Kinkazan
PRI	8914	Center for the Evolutionary Origins of Human Behavior, Kyoto University	fuscata	male	Miyagi	Kinkazan
PRI	8974	Center for the Evolutionary Origins of Human Behavior, Kyoto University	fuscata	male	Miyagi	Kinkazan							Right zygomatic arch
PRI	10227	Center for the Evolutionary Origins of Human Behavior, Kyoto University	fuscata	female	Miyazaki	Kojima							Neurocranium opened
PRI	7315	Center for the Evolutionary Origins of Human Behavior, Kyoto University	fuscata	female	Miyazaki	Kojima
PRI	7319	Center for the Evolutionary Origins of Human Behavior, Kyoto University	fuscata	female	Miyazaki	Kojima
PRI	7320	Center for the Evolutionary Origins of Human Behavior, Kyoto University	fuscata	female	Miyazaki	Kojima
PRI	7324	Center for the Evolutionary Origins of Human Behavior, Kyoto University	fuscata	female	Miyazaki	Kojima
PRI	7328	Center for the Evolutionary Origins of Human Behavior, Kyoto University	fuscata	female	Miyazaki	Kojima
PRI	7330	Center for the Evolutionary Origins of Human Behavior, Kyoto University	fuscata	female	Miyazaki	Kojima
PRI	7371	Center for the Evolutionary Origins of Human Behavior, Kyoto University	fuscata	female	Miyazaki	Kojima
PRI	7372	Center for the Evolutionary Origins of Human Behavior, Kyoto University	fuscata	male	Miyazaki	Kojima
PRI	7373	Center for the Evolutionary Origins of Human Behavior, Kyoto University	fuscata	female	Miyazaki	Kojima
PRI	7374	Center for the Evolutionary Origins of Human Behavior, Kyoto University	fuscata	female	Miyazaki	Kojima
PRI	7375	Center for the Evolutionary Origins of Human Behavior, Kyoto University	fuscata	female	Miyazaki	Kojima
PRI	7377	Center for the Evolutionary Origins of Human Behavior, Kyoto University	fuscata	female	Miyazaki	Kojima
PRI	7378	Center for the Evolutionary Origins of Human Behavior, Kyoto University	fuscata	female	Miyazaki	Kojima
PRI	7379	Center for the Evolutionary Origins of Human Behavior, Kyoto University	fuscata	female	Miyazaki	Kojima
PRI	7383	Center for the Evolutionary Origins of Human Behavior, Kyoto University	fuscata	female	Miyazaki	Kojima						Right zygomatic arch
PRI	7388	Center for the Evolutionary Origins of Human Behavior, Kyoto University	fuscata	female	Miyazaki	Kojima
PRI	7390	Center for the Evolutionary Origins of Human Behavior, Kyoto University	fuscata	female	Miyazaki	Kojima
PRI	7392	Center for the Evolutionary Origins of Human Behavior, Kyoto University	fuscata	female	Miyazaki	Kojima
PRI	7393	Center for the Evolutionary Origins of Human Behavior, Kyoto University	fuscata	female	Miyazaki	Kojima
PRI	7314	Center for the Evolutionary Origins of Human Behavior, Kyoto University	fuscata	male	Miyazaki	Kojima
PRI	7316	Center for the Evolutionary Origins of Human Behavior, Kyoto University	fuscata	male	Miyazaki	Kojima
PRI	7317	Center for the Evolutionary Origins of Human Behavior, Kyoto University	fuscata	male	Miyazaki	Kojima
PRI	7318	Center for the Evolutionary Origins of Human Behavior, Kyoto University	fuscata	male	Miyazaki	Kojima
PRI	7323	Center for the Evolutionary Origins of Human Behavior, Kyoto University	fuscata	male	Miyazaki	Kojima
PRI	7325	Center for the Evolutionary Origins of Human Behavior, Kyoto University	fuscata	female	Miyazaki	Kojima
PRI	7326	Center for the Evolutionary Origins of Human Behavior, Kyoto University	fuscata	male	Miyazaki	Kojima
PRI	7376	Center for the Evolutionary Origins of Human Behavior, Kyoto University	fuscata	male	Miyazaki	Kojima
PRI	7381	Center for the Evolutionary Origins of Human Behavior, Kyoto University	fuscata	male	Miyazaki	Kojima				Premaxilla		Right zygomatic arch	Neurocranium cracked
PRI	7382	Center for the Evolutionary Origins of Human Behavior, Kyoto University	fuscata	male	Miyazaki	Kojima
PRI	7384	Center for the Evolutionary Origins of Human Behavior, Kyoto University	fuscata	male	Miyazaki	Kojima		Left first or second incisor
PRI	7385	Center for the Evolutionary Origins of Human Behavior, Kyoto University	fuscata	male	Miyazaki	Kojima
PRI	7386	Center for the Evolutionary Origins of Human Behavior, Kyoto University	fuscata	male	Miyazaki	Kojima		Left first incisor
PRI	7387	Center for the Evolutionary Origins of Human Behavior, Kyoto University	fuscata	male	Miyazaki	Kojima
PRI	7389	Center for the Evolutionary Origins of Human Behavior, Kyoto University	fuscata	male	Miyazaki	Kojima							Right zygomatic arch
PRI	7391	Center for the Evolutionary Origins of Human Behavior, Kyoto University	fuscata	male	Miyazaki	Kojima
PRI	6168	Center for the Evolutionary Origins of Human Behavior, Kyoto University	fuscata	female	Nagano	Nagano
PRI	6480	Center for the Evolutionary Origins of Human Behavior, Kyoto University	fuscata	female	Nagano	Nagano
PRI	6809	Center for the Evolutionary Origins of Human Behavior, Kyoto University	fuscata	female	Nagano	Nagano
PRI	6470	Center for the Evolutionary Origins of Human Behavior, Kyoto University	fuscata	male	Nagano	Nagano
PRI	6474	Center for the Evolutionary Origins of Human Behavior, Kyoto University	fuscata	male	Nagano	Nagano
PRI	6833	Center for the Evolutionary Origins of Human Behavior, Kyoto University	fuscata	male	Nagano	Nagano
PRI	1631	Center for the Evolutionary Origins of Human Behavior, Kyoto University	fuscata	female	Oita	Takasakiyama
PRI	9691	Center for the Evolutionary Origins of Human Behavior, Kyoto University	fuscata	female	Oita	Takasakiyama
PRI	2133	Center for the Evolutionary Origins of Human Behavior, Kyoto University	fuscata	male	Oita	Takasakiyama
PRI	2157	Center for the Evolutionary Origins of Human Behavior, Kyoto University	fuscata	male	Oita	Takasakiyama
PRI	9709	Center for the Evolutionary Origins of Human Behavior, Kyoto University	fuscata	male	Oita	Takasakiyama
PRI	8660	Center for the Evolutionary Origins of Human Behavior, Kyoto University	fuscata	female	Shiga	Koka
PRI	9329	Center for the Evolutionary Origins of Human Behavior, Kyoto University	fuscata	female	Shiga	Koka
PRI	9330	Center for the Evolutionary Origins of Human Behavior, Kyoto University	fuscata	female	Shiga	Koka
PRI	9331	Center for the Evolutionary Origins of Human Behavior, Kyoto University	fuscata	female	Shiga	Koka
PRI	9333	Center for the Evolutionary Origins of Human Behavior, Kyoto University	fuscata	female	Shiga	Koka
PRI	9335	Center for the Evolutionary Origins of Human Behavior, Kyoto University	fuscata	female	Shiga	Koka
PRI	9349	Center for the Evolutionary Origins of Human Behavior, Kyoto University	fuscata	female	Shiga	Koka
PRI	9351	Center for the Evolutionary Origins of Human Behavior, Kyoto University	fuscata	female	Shiga	Koka
PRI	9352	Center for the Evolutionary Origins of Human Behavior, Kyoto University	fuscata	female	Shiga	Koka
PRI	9360	Center for the Evolutionary Origins of Human Behavior, Kyoto University	fuscata	female	Shiga	Koka
PRI	9363	Center for the Evolutionary Origins of Human Behavior, Kyoto University	fuscata	female	Shiga	Koka
PRI	9365	Center for the Evolutionary Origins of Human Behavior, Kyoto University	fuscata	female	Shiga	Koka
PRI	9369	Center for the Evolutionary Origins of Human Behavior, Kyoto University	fuscata	female	Shiga	Koka
PRI	9380	Center for the Evolutionary Origins of Human Behavior, Kyoto University	fuscata	female	Shiga	Koka
PRI	9381	Center for the Evolutionary Origins of Human Behavior, Kyoto University	fuscata	female	Shiga	Koka
PRI	9382	Center for the Evolutionary Origins of Human Behavior, Kyoto University	fuscata	female	Shiga	Koka
PRI	9383	Center for the Evolutionary Origins of Human Behavior, Kyoto University	fuscata	female	Shiga	Koka
PRI	10928	Center for the Evolutionary Origins of Human Behavior, Kyoto University	fuscata	male	Shiga	Koka
PRI	8658	Center for the Evolutionary Origins of Human Behavior, Kyoto University	fuscata	male	Shiga	Koka
PRI	9328	Center for the Evolutionary Origins of Human Behavior, Kyoto University	fuscata	male	Shiga	Koka
PRI	9332	Center for the Evolutionary Origins of Human Behavior, Kyoto University	fuscata	male	Shiga	Koka
PRI	9340	Center for the Evolutionary Origins of Human Behavior, Kyoto University	fuscata	male	Shiga	Koka
PRI	9361	Center for the Evolutionary Origins of Human Behavior, Kyoto University	fuscata	male	Shiga	Koka
PRI	8666	Center for the Evolutionary Origins of Human Behavior, Kyoto University	fuscata	female	Shiga	Maibara
PRI	9418	Center for the Evolutionary Origins of Human Behavior, Kyoto University	fuscata	male	Shiga	Ryozensan	Left fourth molar						Right zygomatic arch
PRI	5859	Center for the Evolutionary Origins of Human Behavior, Kyoto University	fuscata	female	Shimane	Hasumi
PRI	6142	Center for the Evolutionary Origins of Human Behavior, Kyoto University	fuscata	female	Shimane	Hasumi
PRI	5868	Center for the Evolutionary Origins of Human Behavior, Kyoto University	fuscata	male	Shimane	Hasumi
PRI	6162	Center for the Evolutionary Origins of Human Behavior, Kyoto University	fuscata	male	Shimane	Hasumi
PRI	5867	Center for the Evolutionary Origins of Human Behavior, Kyoto University	fuscata	female	Shimane	Unnan
PRI	5866	Center for the Evolutionary Origins of Human Behavior, Kyoto University	fuscata	male	Shimane	Unnan
TPM	M4010	Tochigi Prefectural Museum	fuscata	female	Tochigi	Nikko
TPM	M0544	Tochigi Prefectural Museum	fuscata	female	Tochigi	Nikko
TPM	M0549	Tochigi Prefectural Museum	fuscata	female	Tochigi	Nikko
TPM	M0600	Tochigi Prefectural Museum	fuscata	female	Tochigi	Nikko
TPM	M0670	Tochigi Prefectural Museum	fuscata	female	Tochigi	Nikko
TPM	M1656	Tochigi Prefectural Museum	fuscata	male	Tochigi	Nikko							Lower neurocranium
TPM	M1889	Tochigi Prefectural Museum	fuscata	male	Tochigi	Nikko
TPM	M3958	Tochigi Prefectural Museum	fuscata	male	Tochigi	Nikko					Upper left part of frontal bone
TPM	M0529	Tochigi Prefectural Museum	fuscata	male	Tochigi	Nikko							Neurocranium cracked
TPM	M0659	Tochigi Prefectural Museum	fuscata	male	Tochigi	Nikko
SNC	H23-077	Shikoku Institute of Natural History	fuscata	male	Tokushima	Naka
SNC	H22-170	Shikoku Institute of Natural History	fuscata	male	Tokushima	Naruto
PRI	8644	Center for the Evolutionary Origins of Human Behavior, Kyoto University	fuscata	male	Wakayama	Noguchi
PRI	11109	Center for the Evolutionary Origins of Human Behavior, Kyoto University	fuscata	female	Yamagata	Yamagata
PRI	11318	Center for the Evolutionary Origins of Human Behavior, Kyoto University	fuscata	female	Yamagata	Yamagata
PRI	11320	Center for the Evolutionary Origins of Human Behavior, Kyoto University	fuscata	female	Yamagata	Yamagata
PRI	11322	Center for the Evolutionary Origins of Human Behavior, Kyoto University	fuscata	female	Yamagata	Yamagata
PRI	11328	Center for the Evolutionary Origins of Human Behavior, Kyoto University	fuscata	female	Yamagata	Yamagata
PRI	11373	Center for the Evolutionary Origins of Human Behavior, Kyoto University	fuscata	female	Yamagata	Yamagata
PRI	11376	Center for the Evolutionary Origins of Human Behavior, Kyoto University	fuscata	male	Yamagata	Yamagata
PRI	11414	Center for the Evolutionary Origins of Human Behavior, Kyoto University	fuscata	male	Yamagata	Yamagata
PRI	11415	Center for the Evolutionary Origins of Human Behavior, Kyoto University	fuscata	male	Yamagata	Yamagata

### Sheet: Table S3
Table S3. Landmarks digitized for geometric morphometrics.
No.		Landmark
1		Prosthion
2		Nasospinale
3		Rhinion
4		Nasion
5		Glabella
6		Inion
7		Opisthion
8		Basion
9		Hormion
10		Staphylion
11		Incisivion
12	29	Distal I2 (lateral)
13	30	Mesial C (lateral)
14	31	Distal C (lateral)
15	32	Distal P4 (lateral)
16	33	Distal M3 (lateral)
17	34	Maxilla-palatine (inferior)
18	35	Nasal-premaxilla
19	36	Dacryon
20	37	Inferior mid-torus
21	38	Frontomalare temporale
22	39	Zygotemporale inferior
23	40	Temporal zygomatic curve (posterior)
24	41	Zygomatic arch-alisphenoid (inferior)
25	42	Porion
26	43	Jugular foramen (lateral)
27	44	Occipital condyle (posterior)
28	45	Petrous apex (anterior)

### Sheet: Table S4
Table S4. Measurement error and asymmetry of cranial shape estimated by Procrustes ANOVA.
	Df	SS	MS	R2	F	Z	p
Females
Individual	171	2.46096	0.0143916	0.883433	14.4135	19.0973	0.001
Side (DA)	1	0.0102313	0.0102313	0.00367283	10.2469	9.32115	0.001
Individual:Side (FA)	171	0.170739	0.000998475	0.0612919	7.16835	30.4898	0.001
Individual:Side:Replicate	1032	0.143747	0.000139289	0.0516021
Total	1375	2.78567
Males
Individual	158	2.43137	0.0153884	0.880669	12.6185	10.6409	0.001
Side (DA)	1	0.0065766	0.0065766	0.00238212	5.39282	6.07832	0.001
Individual:Side (FA)	158	0.192683	0.00121951	0.0697917	8.93601	30.224	0.001
Individual:Side:Replicate	954	0.130194	0.000136471	0.0471576
Total	1271	2.76082

### Sheet: Table S5
Table S5. Results of qpWave analysis.
f4 rank	df	Chisq	p	df diff	Chisq diff	p (nested)
7	0	0.0461861	-	2	0.0443896	0.97805
6	2	0.0905757	0.955722	4	0.121034	0.998241
5	6	0.21161	0.999818	6	1.69398	0.945585
4	12	1.90559	0.999537	8	6.06163	0.640328
3	20	7.96723	0.992082	10	8.74353	0.556604
2	30	16.7108	0.975884	12	15.562	0.212131
1	42	32.2727	0.860413	14	22.5673	0.0676844
0	56	54.8401	0.518828	-	-	-

### Sheet: Table S6
Table S6. Worst residual in admixture graphs with 0–5 migration edges (k).
k	Worst residual	Score
0	42.4	3384.86
1	24.6309	1252.85
2	10.753	408.858
3	8.25872	198.57
4	5.22107	120.304
5	3.64652	68.2423

### Sheet: Table S7
Table S7. Allometry and inter-subspecies differences in cranial shape estimated by Procrustes ANOVA.
	df	SS	MS	R2	F	Z	p
Females
Centroid size	1	0.0156559	0.0156559	0.0508938	9.80638	5.21847	0.001
Subspecies	1	0.0221543	0.0221543	0.0720186	13.8768	6.3879	0.001
Residuals	169	0.269809	0.00159651	0.877088
Total	171	0.30762
Males
Centroid size	1	0.0258047	0.0258047	0.0849061	15.3206	6.41296	0.001
Subspecies	1	0.0153624	0.0153624	0.0505474	9.12084	5.23017	0.001
Residuals	156	0.262754	0.00168432	0.864547
Total	158	0.303921

### Sheet: Table S8
Table S8. Bayesian regression estimates for inter-subspecies differences in the scaled unsigned asymmetry index. The models included population as a random effect.
		Estimate	Est. Error	Lower 95% CrI	Upper 95% CrI	Rhat	Bulk ESS	Tail ESS
Females
Random effects	Population SD (intercept)	0.1116	0.0869065	0.00567472	0.328264	1.00069	1371.09	2373.42
Fixed effects	Intercept	-1.48801	0.0646591	-1.6079	-1.34585	1.00035	3304.27	2531.15
	Subspecies (yakui)	0.152081	0.174526	-0.221328	0.477848	1.00081	3570.8	2638.4
Residuals	Sigma	0.346673	0.024152	0.303923	0.399426	1.0008	6876.32	5398.71
Males
Random effects	Population SD (intercept)	0.113219	0.10263	0.00334633	0.364697	1.00085	1716.97	2889.44
Fixed effects	Intercept	-1.51801	0.0814778	-1.66744	-1.34873	1.00071	4207.18	2850.73
	Subspecies (yakui)	0.482856	0.191015	0.104462	0.870071	1.00022	3865.6	3163.61
Residuals	Sigma	0.405402	0.0335039	0.345949	0.476275	1.00039	7656.66	5538.79
Combined
Random effects	Population SD (intercept)	0.0959637	0.0739926	0.00453092	0.278915	1.00086	1711.4	3161.27
Fixed effects	Intercept	-1.48901	0.0585044	-1.59785	-1.36576	1.001	3574.32	3071.41
	Sex (male)	-0.0275045	0.0616132	-0.148937	0.0934135	1.00072	6195.04	5658.13
	Subspecies (yakui)	0.155183	0.153233	-0.160553	0.443066	1.00076	3369.6	3535.72
	Sex:Subspecies	0.326647	0.133644	0.0661412	0.593405	1.00029	5619.01	5819.94
Residuals	Sigma	0.37016	0.0194066	0.334914	0.41027	1.00069	7711.2	5479.97
